# A hidden T-DNA-linked inversion-duplication causes a pronounced light-dependent phenotype in Arabidopsis

**DOI:** 10.64898/2026.03.19.712841

**Authors:** Maria del Pilar Martinez, Julie Anne V. S. de Oliveira, Ioana Nica, Noah Ditz, Ke Zheng, Vera Wewer, Sabine Metzger, Philipp Westhoff, Holger Eubel, Iris Finkemeier, Markus Schwarzländer, Boas Pucker, Veronica G. Maurino

**Affiliations:** Molecular Plant Physiology, Institute for Cellular and Molecular Botany (IZMB), University of Bonn, Kirschallee 1, 53115 Bonn, Germany; Plant Biotechnology and Bioinformatics, Institute for Cellular and Molecular Botany (IZMB), University of Bonn, Kirschallee 1, 53115 Bonn, Germany; Institute of Plant Genetics, Leibniz University Hannover, Herrenhäuser Str. 2, 30419 Hannover, Germany; Plant Energy Biology, Institute of Plant Biology and Biotechnology (IBBP), University of Münster, Schlossplatz 8, 48143 Münster, Germany; Plant Metabolism and Metabolomics Facility, Institute for Plant Sciences, University of Cologne and Cluster of Excellence on Plant Sciences (CEPLAS), Zülpicher Strasse 47b, 50674 Cologne, Germany; Plant Metabolism and Metabolomic Facility, Heinrich Heine University Düsseldorf and Cluster of Excellence on Plant Sciences (CEPLAS), Universitätsstraße 1, 40225 Düsseldorf, Germany; Plant Physiology, Institute of Plant Biology and Biotechnology (IBBP), University of Münster, Schlossplatz 7, 48149 Münster, Germany

**Keywords:** gene dosage, genotype-phenotype interpretation, large scale chromosomal rearrangement, T-DNA insertion lines

## Abstract

T-DNA insertion mutants are widely used to disrupt genes and infer their functions, yet the insertions can also trigger unintended genomic changes that confound phenotypic interpretation. Here, we used T-DNA insertion mutants affecting the major mitochondrial malate dehydrogenase (MDH1) and the heterodimeric NAD-dependent malic enzymes (ME1 and ME2) to examine their functional coordination across photoperiods and irradiance regimes. Under short days, especially at low light intensity, *mdh1xme2* mutants were markedly smaller than wild type and, unexpectedly, than the *mdh1xme1xme2* triple mutant, and they showed a more pronounced reduction in photosynthetic capacity. ME1 was undetectable in *mdh1xme2*, implying that the double and triple mutants effectively lack heterodimeric ME and should therefore behave similarly, contrary to what we observed. Whole-genome analysis resolved this discrepancy by revealing that the *MDH1* T-DNA insertion in *mdh1xme2* is accompanied by a major rearrangement, a 137-kbp duplication downstream of the insertion site, which was absent in the *mdh1xme1xme2* triple mutant. This duplication increased gene dosage and elevated transcript abundance across the duplicated interval, while proteomics detected 5 of the 38 encoded proteins, including PEPC1. *mdh1xme2* accumulated oxaloacetate-derived amino acids and displayed an altered carbon/nitrogen balance, making PEPC1 a plausible contributor to the exacerbated *mdh1xme2* phenotype. Together, our data indicate that a T-DNA-linked structural variant can amplify expression of dozens of genes and intensify phenotypes at specific conditions, thereby affecting the interpretation of genotype-phenotype relationships. Because *Agrobacterium*-mediated DNA transfer also underpins many genome-editing workflows, our findings argue that structural validation around insertion/editing loci should be considered essential when interpreting T-DNA-derived plant lines.
