## Supplemental Data1 for "A hidden T-DNA-linked inversion-duplication causes a pronounced light-dependent phenotype in Arabidopsis"

### Sheet: mdh1xme2.1 vs Col-0
Supplementary Data 1: RNA seq Data Differential expression analysis of the genes involved in the duplicated region in mdh1xme2.1 vs Col-0 (Sheet 1) and mdh1xme1xme2.1 vs Col-0 (Sheet 3) in short day under low light and normal light and in long day under normal light condition in dark-light transitions. In this supplementary data is also provided the intersections of the Venn Diagram (Sheet 2).
	SD-LL (-1)		SD-LL (+1)		SD-NL (-1)		SD-NL (+1)		LD-NL (-1)		LD-NL (+1)
AGI.short	log2FC	padj	log2FC	padj	log2FC	padj	log2FC	padj	log2FC	padj	log2FC	padj
AT1G53250	1.50247	3.60245e-17	1.04647	4.76405e-09	1.57797	7.16946e-28	0.803086	0.0896557	0.536258	0.00477165	0.735536	0.0106348
AT1G53260	#N/A	#N/A	#N/A	#N/A	#N/A	#N/A	#N/A	#N/A	#N/A	#N/A	#N/A	#N/A
AT1G53270	0.381426	0.645475	1.29008	0.0480183	0.733579	0.519303	#N/A	#N/A	0.752891	0.298157	0.665343	0.473266
AT1G53280	0.92824	6.60861e-11	0.76313	1.61723e-14	0.902906	1.97055e-13	1.05084	0.000473287	0.965812	1.02099e-07	0.999942	1.28777e-06
AT1G53290	0.856389	7.81863e-09	0.987847	3.32441e-18	0.733271	4.38306e-11	0.976801	3.37423e-05	0.779303	3.10496e-06	1.05519	3.88186e-10
AT1G53300	0.582167	7.16052e-05	0.971109	6.00774e-48	0.689526	3.81283e-05	0.733273	0.200279	0.48193	0.00305202	1.07024	1.89861e-12
AT1G53310	0.842877	4.39525e-07	1.45915	7.75726e-18	0.889143	1.28712e-06	1.12761	0.0134293	0.976785	4.61085e-06	1.52606	1.55487e-13
AT1G53320	1.2772	9.1775e-23	1.48345	2.13895e-48	1.13896	3.80624e-23	1.01248	0.00161815	1.25209	4.84731e-18	1.27351	8.89183e-09
AT1G53330	1.76446	1.94606e-06	1.64597	9.29758e-05	2.40046	7.59452e-07	#N/A	#N/A	1.76502	7.55668e-07	2.21883	7.06989e-06
AT1G53340	0.628517	0.231063	1.66069	0.0986165	0.723237	0.402636	#N/A	#N/A	0.0432682	0.964337	#N/A	#N/A
AT1G53345	0.710686	0.109128	1.01326	8.2915e-05	0.630061	0.166223	0.954114	0.157258	1.3026	0.000573173	0.64767	0.209846
AT1G53350	0.949678	1.61156e-08	1.10874	4.87879e-12	0.861547	7.51373e-11	1.02811	0.000575551	0.91934	6.5329e-07	1.05154	5.2317e-05
AT1G53360	#N/A	#N/A	#N/A	#N/A	#N/A	#N/A	#N/A	#N/A	#N/A	#N/A	#N/A	#N/A
AT1G53370	#N/A	#N/A	#N/A	#N/A	#N/A	#N/A	#N/A	#N/A	#N/A	#N/A	#N/A	#N/A
AT1G53380	0.855214	4.87169e-14	0.768393	9.60597e-14	0.910969	1.89645e-11	1.14169	6.18342e-09	0.921737	2.92339e-11	0.949048	6.14616e-15
AT1G53390	1.05079	1.2386e-23	1.25992	7.1883e-32	0.856375	1.17094e-10	0.783656	0.103323	0.9637	5.42532e-09	1.11991	1.40266e-14
AT1G53400	0.987358	1.98359e-17	0.733994	1.85819e-08	1.13971	7.62393e-13	1.3168	9.19422e-09	1.24242	1.79118e-23	1.01797	0.000138009
AT1G53410	#N/A	#N/A	#N/A	#N/A	#N/A	#N/A	#N/A	#N/A	#N/A	#N/A	#N/A	#N/A
AT1G53420	#N/A	#N/A	#N/A	#N/A	#N/A	#N/A	#N/A	#N/A	#N/A	#N/A	#N/A	#N/A
AT1G53430	1.19045	5.19795e-20	1.09729	5.11954e-44	0.595018	1.68955e-05	0.730703	0.196642	0.409673	0.150133	1.43638	7.06989e-06
AT1G53440	0.695207	5.12777e-07	0.797485	1.94985e-10	0.827176	4.5775e-09	0.621936	0.20765	0.516418	0.0306308	1.24427	0.00140991
AT1G53450	1.30122	2.44568e-15	1.41922	2.30682e-29	1.34202	1.69566e-17	1.24125	0.000628821	0.847384	2.49616e-07	0.895652	9.15979e-05
AT1G53460	1.01129	2.43231e-10	1.35838	8.3925e-27	1.05882	3.65518e-09	1.06983	0.000729962	1.28448	2.88043e-16	1.33984	2.73121e-08
AT1G53470	1.42467	0.0875666	1.78538	0.00280885	0.914475	0.421087	#N/A	#N/A	1.89569	0.00514887	0.809156	0.513442
AT1G53480	#N/A	#N/A	#N/A	#N/A	#N/A	#N/A	#N/A	#N/A	#N/A	#N/A	#N/A	#N/A
AT1G53490	0.772879	0.267397	1.40712	0.00198643	1.12073	0.106368	0.435486	0.757333	1.85215	4.20926e-05	1.73521	0.00132305
AT1G53500	0.653285	8.89831e-06	0.586798	1.20244e-17	0.661958	4.95065e-05	0.654862	0.0716599	0.734185	6.70155e-05	0.961568	1.63229e-16
AT1G53510	1.06148	1.05806e-34	1.11982	3.59782e-30	0.630579	3.99611e-08	0.909098	0.0933004	0.409128	0.0117867	1.21432	3.44454e-14
AT1G53520	-0.304186	0.448915	-0.80788	1.75992e-07	0.315521	0.0979489	0.00834696	0.989719	0.397325	0.0192738	0.331033	0.400425
AT1G53530	1.02458	7.27703e-06	1.00041	7.64719e-11	0.837011	6.24113e-05	1.01857	3.7352e-06	1.31321	2.68745e-15	1.24282	3.88186e-10
AT1G53540	#N/A	#N/A	5.23491	1.19672e-09	#N/A	#N/A	3.79973	5.29675e-05	#N/A	#N/A	#N/A	#N/A
AT1G53541	-0.268818	0.755785	1.97278	4.84741e-11	0.975963	0.155469	0.484051	0.627467	1.78462	6.19138e-05	0.989958	0.0318123
AT1G53542	0.00431764	0.996059	2.11408	7.14124e-11	0.540478	0.489477	0.461472	0.482022	1.4164	0.00122053	1.20862	0.0120701
AT1G53543	#N/A	#N/A	#N/A	#N/A	#N/A	#N/A	#N/A	#N/A	#N/A	#N/A	#N/A	#N/A
AT1G53550	#N/A	#N/A	#N/A	#N/A	#N/A	#N/A	#N/A	#N/A	#N/A	#N/A	#N/A	#N/A
AT1G53560	0.828561	2.15059e-20	0.810707	1.86386e-07	0.901192	4.51192e-08	1.11801	4.27079e-09	0.86524	8.87237e-08	0.7213	0.0147692
AT1G53570	1.22546	8.07537e-24	1.15945	4.81541e-54	0.823131	3.83898e-19	0.903129	0.0614803	0.637667	2.08229e-06	0.861885	6.7155e-09
AT1G53580	1.77343	4.84849e-14	0.893525	8.92528e-17	1.77609	6.03563e-17	0.881427	0.000971909	0.933383	5.69445e-14	0.720539	0.000655676

### Sheet: Intersections-VennDiagram
SD-LL (-1)	SD-LL (+1)	SD-NL (-1)	SD-NL (+1)	SD-LL (-1)/(+1)	SD-NL (-1)/(+1)	SD-LL/SD-NL (-1)	SD-LL/SD-NL (+1)	SD-LL/SD-NL (+1)&(-1)
	AT1G53270		AT1G53280	AT1G53390	AT1G53400	AT1G53580	AT1G53310	AT1G53320
	AT1G53345		AT1G53380	AT1G53430			AT1G53350	AT1G53450
	AT1G53470		AT1G53560	AT1G53510			AT1G53540	AT1G53460
	AT1G53490			AT1G53570
	AT1G53541
	AT1G53542

### Sheet: mdh1xme1xme2.1 vs Col-0
	SD-LL (-1)		SD-LL (+1)		SD-NL (-1)		SD-NL (+1)		LD-NL (-1)		LD-NL (+1)
AGI.short	log2FC	padj	log2FC	padj	log2FC	padj	log2FC	padj	log2FC	padj	log2FC	padj
AT1G53250	0.278271	0.45046	-0.104755	0.786525	-0.0664232	0.75567	-0.0343544	0.975868	-0.409409	0.0587966	-0.58619	0.0622115
AT1G53260	-1.25268	NA	-0.949898	0.421829	-0.344381	0.782484	-0.0675553	0.97609	-2.55435	0.0719393	-1.56451	0.312919
AT1G53270	-0.965037	NA	-0.416081	0.759533	-1.28366	0.14312	1.31351	0.37629	-0.43416	0.621772	0.00168232	0.998612
AT1G53280	0.00189602	0.9963	-0.157702	0.333912	0.193658	0.157855	-0.0636516	0.941452	-0.171741	0.469516	0.16725	0.592004
AT1G53290	-0.091708	0.836974	0.0108295	0.971543	0.135794	0.294709	0.159794	0.775481	-0.0310023	0.911342	0.199634	0.425692
AT1G53300	-0.349736	0.0930125	-0.0508657	0.719739	-0.806632	2.19814e-07	0.290448	0.751836	-0.406046	0.0206138	-0.258219	0.211613
AT1G53310	0.0766423	0.883355	0.491039	0.0262577	0.00657766	0.97903	0.381428	0.646058	0.0139015	0.969638	0.384223	0.160123
AT1G53320	0.129404	0.705547	0.30024	0.0322484	-0.139947	0.326865	0.345103	0.565491	0.546045	0.00104734	0.387988	0.173158
AT1G53330	0.198119	0.872537	0.000505983	0.999587	0.510363	0.385852	0.347762	0.874173	0.371631	0.448749	0.334921	0.694972
AT1G53340	-0.823292	NA	0.531644	0.788033	-0.271916	0.72516	2.78465	NA	-0.608229	0.436949	-0.608726	NA
AT1G53345	0.0950627	0.9447	-0.0148601	0.982684	0.475025	0.208453	-0.244753	0.846971	0.198056	0.720244	-0.273165	0.676939
AT1G53350	0.0856626	0.873743	-0.0516744	0.897739	-0.204713	0.178586	0.43857	0.380903	-0.0393188	0.897863	-0.0267347	0.958072
AT1G53360	#N/A	#N/A	#N/A	#N/A	#N/A	#N/A	#N/A	#N/A	-1.47079	NA	#N/A	#N/A
AT1G53370	#N/A	#N/A	#N/A	#N/A	#N/A	#N/A	#N/A	#N/A	#N/A	#N/A	#N/A	#N/A
AT1G53380	-0.0556294	0.883732	-0.18017	0.27091	0.23541	0.113304	0.109526	0.84148	-0.0512385	0.81668	-0.100098	0.629718
AT1G53390	-0.0617601	0.860036	-0.0427975	0.868896	-0.625305	3.35312e-06	0.415255	0.562834	-0.138519	0.54367	-0.107969	0.672
AT1G53400	0.0350687	0.93121	0.166668	0.4504	0.636182	6.31568e-05	0.381459	0.38678	0.411189	0.00473936	0.360245	0.279705
AT1G53410	#N/A	#N/A	#N/A	#N/A	#N/A	#N/A	#N/A	#N/A	#N/A	#N/A	#N/A	#N/A
AT1G53420	#N/A	#N/A	#N/A	#N/A	#N/A	#N/A	#N/A	#N/A	#N/A	#N/A	#N/A	#N/A
AT1G53430	-0.147625	0.641609	-0.0364082	0.843466	-1.22827	2.74335e-21	0.33734	0.69613	-0.139493	0.688481	-0.282105	0.547245
AT1G53440	-0.0642273	0.883335	-0.179037	0.392723	-0.590387	3.02596e-05	0.582965	0.29298	0.107906	0.732287	-0.144544	0.823455
AT1G53450	0.154537	0.72435	0.264104	0.178835	-0.21758	0.255681	0.485467	0.442409	-0.211623	0.328243	-0.090899	0.820679
AT1G53460	-0.170286	0.663504	-0.0129808	0.970243	0.308282	0.114394	-0.026315	0.978371	0.181526	0.404192	0.285589	0.410813
AT1G53470	0.207693	NA	0.160772	0.914763	0.342874	0.728467	-0.211727	0.923846	0.258865	0.799956	-0.477738	0.731113
AT1G53480	#N/A	#N/A	#N/A	#N/A	#N/A	#N/A	#N/A	#N/A	#N/A	#N/A	#N/A	#N/A
AT1G53490	0.185857	NA	-0.459672	0.610013	0.129367	0.867292	-0.808916	0.585463	0.818584	0.137795	0.96385	0.127833
AT1G53500	-0.139454	0.683461	-0.00134292	0.994397	-0.360136	0.0230397	0.0905162	0.910402	-0.406344	0.0479953	-0.070431	0.739832
AT1G53510	0.00828009	0.979696	0.109413	0.5425	-0.786086	8.36432e-13	0.57653	0.438382	-0.583044	0.000334602	-0.056018	0.858436
AT1G53520	-0.607059	0.234309	-1.18782	1.55436e-13	-0.159091	0.354216	-0.755555	0.00217718	-0.672773	7.3978e-05	-0.453015	0.194436
AT1G53530	-0.198546	0.731891	-0.104032	0.754206	0.140327	0.5653	0.0416941	0.95143	0.035032	0.906963	0.508473	0.0370904
AT1G53540	#N/A	#N/A	0.49749	0.823593	#N/A	#N/A	1.80472	0.212255	1.96796	NA	-0.467813	0.847783
AT1G53541	-0.652793	NA	0.448	0.407086	0.232076	0.740525	-0.026663	0.988925	0.338146	0.600995	-0.551891	0.335186
AT1G53542	-0.94391	NA	0.372421	0.55133	0.359213	0.553697	-0.108575	0.926943	-0.0264957	0.97317	0.0174145	0.984216
AT1G53543	#N/A	#N/A	-2.68381	NA	#N/A	#N/A	#N/A	#N/A	-2.49731	NA	0.539353	NA
AT1G53550	#N/A	#N/A	#N/A	#N/A	#N/A	#N/A	#N/A	#N/A	#N/A	#N/A	#N/A	#N/A
AT1G53560	-0.0194477	0.953626	0.106597	0.733341	0.689406	1.2592e-05	0.0886507	0.875181	-0.148782	0.492807	0.0680906	0.888784
AT1G53570	-0.0431863	0.919886	0.130712	0.290183	-0.749004	3.48816e-15	0.557576	0.40341	-0.405584	0.00676629	-0.125408	0.592004
AT1G53580	0.70788	0.0329959	0.174062	0.318534	0.395851	0.0923115	0.319173	0.510527	0.456652	0.00132635	0.157019	0.604214
